# The filopodial scaffold polyphosphate dictates cell adhesion-*versus*-invasion decisions

**DOI:** 10.64898/2026.09.01.747915

**Authors:** Akash Rai, Aanchal Jain, Hannah Zunker, Bonje N. Obua, Harshita Ramchandani, Jian Guan, Mousumi Akter, Yongkang Xi, Amanda Erwin, Pavithra Mahadevan, Bryndon J. Oleson, Adrian B.J. Bardwell, Jaclyn Shoudis, Jiage Song, Megha Suresh, Shyamal Mosalaganti, Allen P. Liu, Junior West, Ursula Jakob

## Abstract

Inorganic polyphosphate (polyP) is an ancient polymer conserved across all life, serving cell type- and location–specific functions in every major compartment. Yet its role at the plasma membrane, where it accumulates to peak levels in many primary cells, is largely unknown. Here we identify polyP as a stabilizing component of filopodia, actin-based membrane protrusions that govern cell adhesion, contact inhibition, and chemotaxis. Elevating cellular polyP increases filopodial stability and enhances cell adhesion, whereas reducing polyP accelerates filopodial disassembly and promotes cell migration. Mechanistically, we find that polyP acts as a structural filopodial scaffold, recruiting and organizing IRSp53, a membrane curvature–inducing protein. We show that metastatic fibroblasts and breast cancer organoids carry markedly reduced and intracellularly reorganized polyP levels relative to their non-transformed counterparts. Restoring endogenous polyP via lipid-nanoparticle delivery suppresses their invasive phenotypes and reverses pro-metastatic gene expression signatures, implicating polyP as a primordial tumor suppressor.
