## Supplementary material for "The filopodial scaffold polyphosphate dictates cell adhesion-*versus*-invasion decisions": Table S1

### Sheet: Sheet1
Table S1. Differentially Expressed Genes (DEGs)in PyMT derived organoids treated with LNPs loaded with buffer alone or polyP300 on Day7 vs Day0 of invasion in collagen. Description: This table highlights the list of DEGs in organoids supplemented with LNPs loaded with buffer (LNP alone) or with two concentrations of polyP300 (+, ++). These set of genes were used for Venn Diagram generation and GS…										ALL DEGs in LNP alone	ALL DEGs in LNP-pp300 (+)	ALL DEGs in LNP-pp300 (++)	DEGs only in LNP-polyP300 (+, ++) and NOT in LNP alone
										Chia1	H3c11	H2bc23	Foxe1
										Adat3	H2bc15	H3c11	Sprr3
										Csn2	H2ac12	H2bc15	Scgb3a1
										Krtap3-3	H2ac13	H2bc13	Dpf3
										Acot5	H4c12	H2ac12	Syndig1
										Prl2a1	H2bc13	Rgs17	Tmprss11g
										Muc4	Ces1h	H3c13	C1s2
										Oas2	Tmem213	Tmem213	Igsf9b
										Cxcl10	H2bc23	Prr27	Pax9
										Gvin1	H3c13	Slc27a2	Gm30191
										Krtap13-22	Sostdc1	H4c12	Aunip
										Scgb1b27	Tnfaip8l3	Sostdc1	Art4
										Mx1	H2ac22	Ces1g	Lcp2
										Ifit3b	Slitrk6	Cyp26a1	Timm10
										Chct1	Rgs17	Lbhd2	Mfsd2a
										Krt27	Prr27	Serpinb3b	Kcnmb4
										1700109H08Rik	Ces1g	Ces1h	Abcc4
										Prss32	Trp73	Lypd10	Vnn1
										Ttn	Atp6v0a4	H60c	Nbdy
										Krt25	H2ac20	2300002M23Rik	Alpk1
										Oas3	Spon2	Atp6v0a4	C1s1
										Prl7b1	Serpinb10	Slc1a3	Sprr2a3
										Rsad2	Serpinb3b	H2ac20	Tspyl4
										Apol9a	H2bc14	Kcne3	Slurp1
										Pyy	Foxe1	H2bc8	Gas2
										Hba-a1	Wnt3a	H2bc22	Tceal3
										Idi2	Frem2	Scrg1	Hoxb9
										Il1b	H1f1	H2ac22	Pask
										Rgs1	Sprr3	Cyp7b1	Robo1
										Prl3d3	Serpinb12	H2ac21	1700010I14Rik
										Hbb-b1	2300002M23Rik	Krt13	Sprr2d
										Hfm1	Kcne3	Bmper	Fbxl21
										Gpa33	Serpinb6c	Tnfaip8l3	Nog
										Cldn5	Vwc2	Cimap1c	Efemp1
										Slfn4	Cimap1c	Pcdhgc4	Nrxn1
										Sox17	H2ac21	Matn4	Mphosph9
										Igf2bp1	Scgb3a1	H1f3	Srcin1
										Ccl5	Gm94	Otud7a	Hdac9
										Muc13	H2ac7	Ces1f	Acaa1a
										Peg10	Slc6a4	H3c2	Sv2a
										Krt28	Otud7a	Krt77	Kazald1
										H2-Aa	Dpf3	Serpinb10	Spata9
										Emcn	H2bc8	Slc6a4	Upk2
										Ednrb	Matn4	H2ac13	Ggt5
										Rgs5	H2bc11	H4c2	Slc26a6
										Adm	H60c	H1f5	Tmem151a
										Fhad1	Ptprv	Slc8a2	Csn1s2b
										Scgb2b27	Syndig1	Adora2b	Cdca5
										Mak	Svopl	Trp73	Abhd15
										Calcb	Ccdc3	Ceacam20	Dhcr24
										Ifit3	Wnt10a	Acta2	Cdh3
										Crym	Vegfd	H2bc14	Esco2
										Gm4240	Adamts3	Cdhr4	Prss53
										Cd68	Ces2e	Ces2e	Zfp235
										Ifit1bl1	Gsg1l	H1f1	Brd3os
										Tchhl1	Krt5	Slitrk6	Sprr2a2
										Erc2	Myl9	H4c18	Ablim2
										Myct1	Mroh4	Ptprv	Itpka
										Slc30a3	1110032F04Rik	H2bc3	Csta3
										Svop	H1f5	Trpv6	Krt16
										Slc26a9	Cyp26a1	Lgi2	S100a9
										Usp18	Lbhd2	Myl9	Sdk2
										Fcgr1	Krt1	Gal3st4	Tnfaip2
										Mx2	Trpv6	Stfa2	Krt10
										Krtap3-2	H4c2	H2bc18	Lrrc4
										Acp7	5530400C23Rik	5530400C23Rik	Abtb3
										Wnt7a	Col2a1	Wnt3a	Stfa3
										Ifit1	Kank4	Htr1b	Izumo4
										Gbp3	Krt84	Krt5	Hpgd
										Hbb-bt	Scrg1	Col2a1	Dop1b
										Efhd1	Cbr2	H3c1	Tha1
										Oasl1	Ephb1	Lef1	Inpp5j
										Krtap2-20	H4c14	Cbr2	Rac3
										Krtap8-1	H4c18	Adamts3	1700020L24Rik
										Crnn	Col17a1	Emid1	Wipf3
										Apol9b	Tmprss11g	H3c8	Lgr6
										Tmsb15b2	Slc27a2	Svopl	Cracdl
										Ccl4	Cdkn2a	Foxa2	Notch3
										Oas1a	H1f3	Gsdmc2	Itih4
										Krtap13-1	Tas1r1	Foxa3	Cstdc5
										S1pr1	Emid1	H4c6	Wfdc21
										LOC671917	Fat2	2310057J18Rik	Stfa1
										Cdh5	Gad1	Gm94	Fst
										Plvap	H2ac4	1110032F04Rik	Eps8
										Syt10	H2bc18	H2bc11	Wdr27
										Il6	Stfa2	Plaat1	Kif7
										Sh2d4b	Asic1	Nckap5	Ahcyl
										Phf11b	Flrt2	Hpgds	Rogdi
										Nos2	Ripply1	H4c14	Fut9
										Cldn4	Lef1	Vsnl1	Fignl1
										Prr9	C1s2	Ccdc3	Nsdhl
										Aicda	Cyp7b1	Tox	Adcy5
										Serpinb9e	Adra1d	Cldn2	H4c1
										Oasl2	Otulinl	H2bc7	Rgs3
										Syt13	Cd177	H4c11	Pank1
										Rragd	Hmcn1	Ttyh1	Plce1
										C3ar1	Mrgprf	Cdkn2a	Nudt6
										Lypd8l	H3c1	Dram1	Ift70a1
										F12	Ceacam20	Ltb4r2	Depdc5
										Ccdc184	Fgf8	Gad1	Pcyox1l
										Cd4	Cldn2	Col17a1	Foxn1
										Colq	2310057J18Rik	H2ac11	Focad
										Cacng7	Vsnl1	Fzd9	Kif26b
										Mmrn2	Trnp1	Postn	Irf9
										Rgs4	Arxes1	Krt15	Fnbp1l
										Ifi44	Hpgds	Krt1	Cyp2s1
										Prss22	Krt6b	Kank4	Tmem116
										Bglap3	Ttyh1	Adra1d	Cep295
										Sectm1b	Fzd9	H3c7	Qser1
										Cxcl2	Slc1a3	Vwc2	Vmn2r27
										Ddx60	Igsf9b	Zfp950	Zfp292
										Tmem88	Pax9	Tmem229a	Nrip1
										Ifi27l2a	Eva1a	Pou2af3	Kcnmb2
										Cryba4	Rbp2	H2ac4	Arid4a
										Ms4a7	Slc34a2	Wnt10a	B2m
										Hsd17b2	Gm30191	Aldh1a7	Tasor2
										Or4d11	Cdhr4	Gm19005	Smc6
										Il1rapl2	H2bc12	St8sia6	Ikzf2
										Csf1r	Adamts8	B3gnt8	Rec114
										Irf7	H4c6	Rnf150	Rab31
										A3galt2	Aunip	Bpifb5	Zdhhc21
										Zfp583	H2bc22	Adamts8	Adap2
										Ptprb	Gsdmc	Ccl8	Myo9a
										Iigp1c	Art4	H3c15	Fndc3a
										Gm15517	Lcp2	Wnk4	Zfyve28
										Ccr1	Acta2	D630003M21Rik	Malt1
										Slc7a10	Runx3	Gm13285	Zfp386
										Iigp1	Aldh1a7	Ms4a6b	Erbin
										Tie1	Serpinb1a	Clxn	Usp9x
										Serpinb9g	Abat	Slc34a2	Ceacam10
										1600014C23Rik	H2bc7	Aldh1a1	Rasl10b
										Phyhipl	Gucy1b1	H3c6	Smg1
										Lyg1	H3c8	Epdr1	Prkag3
										Lrrn4cl	H3c2	C9	Ankrd26
										Icam2	Wnt10b	Ctnnd2	Or5l13
										Prr5l	Ppp1r3f	Dapl1	Mob1b
										Mapk8ip2	Irx4	Tex14	Eif3a
										Slc16a14	Fam181b	Kcnn2	Zfp37
										Ubd	Epdr1	Fam181b	Usp34
										Stra6	Camp	H2bc12	Zfp808
										Krt73	Timm10	Dlk2	Acsl4
										Isg15	H4c11	Ppp1r14c	Hapln2
										Slamf1	Scgb1a1	Colgalt2	Eif2ak2
										Xaf1	Colgalt2	Pcdh7	Vmn2r116
										Pla2g2e	Dram1	Zfp40	Arfgef3
										Ccdc13	Dlk2	Exo1	Chrnb2
										Ankrd33b	Tmem229a	Wif1	Tctn1
										Dok2	Krt75	Ccnd2	Zfp1009
										Errfi1	Aldh1a1	Fbln1	Kcng2
										Cpm	Hp	Mia	Akap7
										Marchf10	Mfsd2a	Ucma	Tfpi
										Or13j1	Htr1b	Gli1	Defb42
										Tchh	Foxa3	Hp	Pfkfb4
										Orm2	Eda	Gsdmc	Efcab9
										Sp100	Ms4a6b	Atp6v1b1	4930447C04Rik
										Krt26	Kcnmb4	Plch2	Gpr157
										Vmn2r95	Atp6v1b1	Tll1	Nuak2
										Kcne4	C9	Flrt1	Or51k2
										Mpeg1	Chad	Krt75	Plcb4
										Phf21b	Adora2b	Defb6	Kitl
										Cpn1	BC034090	H2ac7	Hycc2
										Bst2	Acta1	Camp	Nipbl
										Rgs9bp	Lgals12	Dsc3	Acbd7
										Clec3b	H2bc3	Flrt2	Fnip1
										Dppa5a	Lipt2	Lgals12	Rora
										Slc23a3	Id4	Kntc1	Ppig
										Notum	Col8a2	Fbp1	Qki
										Coro6	Krt14	Prl2c3	Efcc1
										Ckmt2	Pou2af3	Fibin	Smc3
										Tmem71	Ctnnd2	Irx4	Csn1s2a
										Inhbe	Lrr1	Angpt1	Lcor
										Cnga3	Rnf150	Rps6kl1	Gm13378
										Psors1c2	Krt15	Fgf8	Cep112
										Cd93	Ppp1r14c	Olfml2a	Akap9
										Cpne9	E2f2	Bfsp1	Morc1
										Cmpk2	Zfp366	Trbc2	Slc39a2
										1700102P08Rik	Flrt1	H2ac8	Pggt1b
										Clca3a2	Pitx1	Clec2e	Aspa
										Oas1g	Hey2	Igfbp2	Map4k5
										Krt4	Ccnd2	Trnp1	Fbxo47
										Degs2	Postn	H2ac15	Lrrfip1
										Grk3	Abcc4	H2ac23	Ankrd44
										Slc16a10	Lgi2	Phyhip	Tbxa2r
										Tnfaip6	Mia	H3c3	Golim4
										Plekhs1	Vnn1	Krt84	Cdkl3
										Apold1	Gal3st4	Ydjc	Bnip3
										Plaur	H3c6	Ugt8a	Phip
										Zfp981	Plch2	Acta1	Znrf3
										Lipc	Igfbp2	Prl2c5	Upf2
										Or10q3	H3c15	H4c16	Bach1
										Rbakdn	Cdhr1	Hey1	Nucb2
										Chst1	Nbdy	Gsg1l	Tceanc2
										Lgi1	Dlx5	Stmn2	Arfgef1
										Herc6	Boc	H2ac24	Esf1
										Cdh19	Tnfrsf18	Krt14	Slc7a2
										Or8b53	Pcdh7	Klf15	Taf1
										Car6	Sapcd2	Ndp	Slc15a3
										Amtn	Rnf144a	Etv5	Nox4
										Zic1	Ydjc	Pla2g2f	Rasgrp3
										Or6x1	Rab3il1	Gucy1a1	Or1j15
										1810065E05Rik	Ugt8a	Inka1	Kdm7a
										Phkg1	Lzts1	Ckmt1	1700056E22Rik
										Tyrobp	Ces1f	Gjb1	Tsc22d2
										Fosl1	Stmn2	Rbp2	Lta
										Apon	Alpk1	Aldh3a1	Cpa6
										Ntm	Bcl11b	Lipt2	Or10ag54
										4930438A08Rik	Hey1	Hmcn1	Scaf11
										Pou2f2	H3c7	Eva1a	Thoc2l
										Ltc4s	Pradc1	H1f4	Klhl33
										Pi16	Etv5	Chn2	Far1
										Angpt2	H2ac11	Aldh1l1	Tmf1
										Alpk2	St8sia6	Krt6b	Vmn1r9
										Tgm3	Lpar3	Abat	Mcub
										Clca3a1	C1s1	Slc26a7	Tet2
										Hsf2bp	Krt6a	Fat2	Chd1
										Il24	Slc26a7	Rnf144a	Reps2
										Mysm1	Lgals2	Tas1r1	Pkn2
										Dusp2	Ndp	Ptn	Rock1
										Tcp11l1	Sprr2a3	Rasl11b	Pibf1
										Ang2	Chn2	Dpysl5	Gm15446
										Csprs	Mn1	Pradc1	Pals1
										Impg2	Tspyl4	Cyp3a11	Ccdc138
										Rptn	Ces2g	Asic1	Xcr1
										Txk	Slurp1	Spaar	Fancm
										Lyzl4	Fbln1	Cenpm	Tbc1d24
										Pwwp3b	Gas2	Rab3il1	Vmn2r120
										Trim30a	Sox8	H4c4	Slc17a8
										Fgg	Defb3	Lpar3	Ifit2
										Or8b40	Tceal3	Tnfrsf18	Vps13a
										Fabp4	Foxa2	Saa2	Tmprss11e
										Arg1	Dsc3	Nqo1	Vmn1r86
										Gprc5a	Synm	Prl2c2	Hormad2
										Gimap6	Casq2	Hey2	Or8k3b
										Gadd45g	H2bc9	Plekhd1	Als2
										Zfand2a	Dapl1	H4c3	Rock2
										Klk6	Rai2	Ska1	Zfp68
										Ppp1r14d	Tex14	H2bc9	She
										Zan	Plekhd1	Pimreg	Tut4
										Maff	Foxi1	Rbp7	Cplane1
										Or52ac1	Shisa8	Spon2	Gm4767
										Nsg2	Slc8a2	Kcns1	Abca8b
										Cox4i2	Inka2	Adh7	Pygl
										Ccdc168	Hoxb9	Ncapg	Lcorl
										Nrip3	Pask	Kif18b	Ccdc68
										4930524B15Rik	Pla2g2f	Papss2	Bod1l
										Heg1	Hs3st6	Ccl6	Gins3
										Cdkn1c	Nckap5	Col9a2	Lpin2
										Plat	Ckmt1	Dlx5	Igsf23
										Fcer1g	Aff3	Pakap	Vmn1r60
										Tnfrsf19	Plaat1	Col11a1	Dennd1b
										Sema4f	Tgfbi	Uox	Pde7b
										Slc24a2	Apobec2	Frem2	Paxbp1
										Foxj1	Cyp3a11	Serpinf1	Ascc3
										Mndal	Nexn	Id4	Aoc3
										S100a2	Robo1	Msx2	P2ry10b
										Cd36	Gm715	Ntrk3	Aftph
										Or2h1b	1700010I14Rik	Adig	Tc2n
										Spmip6	Nrarp	Apobec2	Tmem170b
										S100a3	Ppp1r3c	Slc9a2	Tnni3k
										Lonrf3	Sprr2d	Adamtsl3	Mmp16
										Clec2h	Gli1	Tgfbi	St8sia4
										Gsta5	Oxtr	B4galnt2	Ccnc
										Agxt2	Phyhip	Krt9	Zfp941
										Cx3cr1	Nqo1	Tk1	Serpine1
										Tmem169	Fbxl21	Ecrg4	Arid4b
										Afp	Adig	Kcnma1	Nemf
										Rhag	Adhfe1	Map6	Tnfrsf26
										Rtp4	Tox2	Hck	Crybb3
										Srgn	Klf15	Slc12a4	Prdm5
										Pcdh17	Nog	Agr3	Jmjd1c
										Plin1	Zfp108	Calhm2	Atxn3
										Padi1	Dlx4	H1f10	Nhs
										Tnfrsf9	H2ac15	Adora2a	Mier1
										Blnk	Col9a2	Pltp	Zfp991
										Rnf223	Gm266	Lacc1	Emilin1
										Slfn5	Tk1	Nsl1	Trim24
										Gadd45a	Pik3r3	Ltb4r1	Rab36
										Ero1a	Cntfr	E2f2	Dsc1
										Jaml	Jag2	Cdhr1	Pde3b
										Adam8	Pimreg	Cit	Sgcd
										Rnf180	Efemp1	Capn6	Cd84
										Hmox1	Cdkl5	Tenm4	Pde1c
										Bmp4	H2ac23	Fads1	Zfp933
										Atp12a	Map6	Runx3	Nsrp1
										Tnfrsf23	H2ac8	Shisa8	Gpcpd1
										Orm1	Kcnn2	G0s2	Ly75
										1110002E22Rik	H1f10	Gucy1b1	Vmn1r87
										Nxf7	Extl1	Mcm10	Mme
										Gadd45b	Dpysl5	Boc	Nbeal1
										LOC102638047	Tubb3	Arxes2	Zeb2
										Serpini1	Nrxn1	Wap	Slc7a11
										Armh1	Rps6kl1	Pclaf	Cep170
										Upp1	Sbspon	Tril	Vmn2r63
										Soat2	Exo1	Doc2b	Trim17
										Cyp2j12	Ltb4r2	Cdc6	Usp32
										Elmod1	Mphosph9	Mxd3	Or5b106
										Gja4	Exoc3l4	Krt6a	Bche
										Cyp2b19	Tox	Ripply1	Invs
										Procr	G0s2	Rhbg	Hsd3b2
										Spata6l	Fbp1	Rab40b	Psd3
										Il11	Scd2	Gm266	Cavin4
										Tmem204	Slc2a4	Birc5	Serac1
										Slc13a2	Fasn	Imp4	Ms4a6c
										Fcgbp	Esrrg	Elapor1	Or1o1
										Cyth4	Calhm2	Prr16	Or10ag58
										Gabra2	Pald1	Kalrn	Or13a25
										Sprr2g	Saa2	H3c4	Fli1
										Csf3	Lfng	B4galt2	Nptx2
										Igsf11	Celsr1	Col4a4	Dcn
										Tmem252	Srcin1	Aifm3	Slc38a11
										Phf11d	Slc2a9	Mroh4	Tarm1
										Nipal1	Rasl11b	Ccnd1	Car5a
										Ccr5	Phf19	Il1r1	Cdk15
										Fsd2	Aldh3a1	Lrr1	Marchf7
										Nme5	Pipox	Mylk	Gm15644
										Osgin1	Syn2	AU021092	Zfp605
										Or5m3b	Fads1	Catspere2	Zfp488
										Tgtp2	Adamtsl3	Mmp13	Ccdc141
										Fank1	Hdac9	Cth	Zfp811
										Foxr1	Ccl8	Psat1	Tbce
										Kif2a	Acaa1a	Fam81a	Ubash3a
										Cyp2e1	Lrrc32	Lgals2	Tdrd12
										Oas1b	Wap	Pi15	Hsp90aa1
										Or2c1	Sv2a	Loxl3	Ktn1
										Dpy19l4	Trbc2	Uhrf1	Calhm5
										Nr0b2	H2-Ab1	Edil3	Lims2
										Nup62cl	Kazald1	Pald1	Kcnrg
										Cep295nl	Bpifb5	Slc2a4	Vmn2r97
										Primpol	Slc16a13	Upb1	Ccdc83
										Msln	Aifm3	C1ra	Trim34b
										Arl14epl	Mvd	Vegfd	Arhgap31
										Rnf183	Lmo1	Gstm7	Abcb4
										Plac8	Fam83d	Slc29a1	Gm45871
										Slc17a5	Inka1	Aqp5	Atrx
										H2-M9	H3c3	BC034090	Exph5
										Mybph	Pltp	Serpinb1a	Abcd2
										Gpat3	Spata9	Mrgprf	Mdh1b
										Vegfa	Slc25a35	Fam83d	Zfp382
										Washc4	Tmem266	Cyp51	Cfap91
										Cyp4x1	Clec2e	Mblac2	Chrnb4
										Cyp3a13	Cyp3a41a	Ripk3	Gm57858
										Tm6sf1	Lix1l	Gpm6b	Stac3
										Lce6a	Igfbp5	Jag2	Vmn2r79
										Elovl4	Upk2	Zfp78	Gm14496
										Tmem238l	Adora2a	Insig1	Vmn2r59
										Scube2	Cnn1	Rasgef1c	Vmn1r81
										Ndrg1	Gucy1a1	Sbspon	Gm5141
										Atp2b4	Ggt5	Phf19	Vmn1r85
										Rpl10a-ps2	Fads2	Pik3r3	Arhgef38
										Zbtb22	H4c3	Luzp2	Ecm2
										Depp1	H2bc21	Ly6d	Asb2
										Plcxd1	Fibin	Sapcd2	Thoc2
										Cd37	Anks6	Emb	Or4g17
										Ppfia4	Wfdc5	Matk	Nol8
										Hook3	Psat1	Bhlha15	Epha5
										Emilin2	E2f8	Mvd	Serpinc1
										Gem	Ccnd1	Gramd2a	Chat
										Tmppe	Cers6	Ptpru	Meox1
										Ankdd1b	Gdnf	Mn1	Usp44
										Plcxd2	Ntrk2	Lfng	Greb1l
										Gm28042	Slc26a6	Epha7	Lum
										Sdcbp2	Sparc	Krt19	Cys1
										Irf8	Tmem121	Exoc3l4	Nfam1
										S100a7a	Rrm2	Clip4	F830016B08Rik
										Galnt15	Agr3	Foxi1	C5ar1
										Map3k8	Ccl6	Zfp759	Or4k6
										Stat2	Gm19005	Dclk2	Adamts9
										Hspa1a	Tenm4	Lama3	Vmn1r6
										Clic5	Ntng1	Pglyrp2	9930111J21Rik2
										B3gnt3	Aqp5	Inka2	Trpc1
										Vmn1r1	Uhrf1	Scgb1a1	Pik3c2a
										Klk7	Tmem151a	Fbn1	Pak5
										Jakmip2	Csn1s2b	Tcf19	Scrn1
										Cndp1	Sema3b	Bcl11b	Samd11
										Slc45a3	Aldh4a1	Rab37	Fgl2
										Plk3	B4galnt4	Hsd11b1	Cdh9
										Sag	Lipa	Ctsw	Sycp1
										Hbegf	Entrep1	Pcx	Nedd1
										Rhox8	Slc29a1	Aldh4a1	Aox4
										Slc11a1	Cstdc6	Depdc1b	Trim30b
										Gata2	Lama3	Plk1	Strip2
										Magea9	Plekha6	Arhgap19	Sema3e
										Amy1	Tbx18	Cenpe	Vmn2r56
										Mfsd2b	Cox6b2	Zfp354c	Thbs4
										Tac1	Cdca5	Prxl2b	Bcl6b
										Prss27	H4c16	Tmem121	Gzmm
										Atf3	Abhd15	Rftn1	Tmc2
										Slc2a3	Plk1	Hao1	Vmn2r112
										Ptpn21	Porcn	Psca	Lgi3
										Endou	Cdc6	Fdps	Eid3
										Dlgap1	Rhbg	Cntfr	Vmn1r55
										Pdk4	Slc12a4	Pmvk	Spmap2l
										Esam	Adh7	Sparc	Pcsk1n
										Mboat1	Rftn1	Hdhd3	Esm1
										Mab21l4	Dars2	Col8a2	Vmn2r117
										Cd40	C8g	Fmo5	Dpp6
										Lce1h	Hdhd3	Rrm2	Vmn1r184
										Fcgr3	H2ac24	Inpp4b	Or52d13
										Slfn2	Dhcr24	Car11	Stap1
										Gcm1	Cdh3	Prkaa2	Kbtbd12
										Clec2f	Clip4	Pou2af1	Gbp6
										Crebrf	Esco2	Igsf10	Ptgds
										Rab17	Col4a4	Tbx18	Slc9b1
										Nxpe3	Gjb1	Mycbp	Or5b124
										Emp1	Prss53	Cox6b2	Trim43b
										Bicd1	Cyp51	Lipa	Rhox4b
										Dkkl1	Kif22	Pdzd11	Angptl7
										2810459M11Rik	Zfp235	Slc1a2	Kcnv1
										Cfb	Bhlha15	Zfp423	Lrrc74b
										Ctss	Brd3os	Sox8	Rttn
										Ifi47	Ripor2	Psrc1	Prg4
										Vmn1r218	Aurkb	Extl1	Ptpn22
										Lrrn2	Bahcc1	Prrg3	Col20a1
										B3gnt7	Pif1	Dipk1b	Ica1l
										Fbxo39	Apol10b	Casq2	Abi3bp
										Panx2	Bnc1	Pbk	Or1r1
										Grik5	Col11a1	Nrarp	Ccl3
										Cxcr2	Sprr2a2	Fads2	Ackr1
										Mmp24	Gramd2a	Cenpn	Eya1
										S100g	Pmvk	Muc15	Pramel4
										Nlrp10	Doc2b	Ntrk2	Gm6136
										Thsd4	Lefty1	Fbn2	Tmt1b
										Aloxe3	Tril	Vwa1	Ncf4
										H2-Q10	Ablim2	B3galt5	Cracd
										Slc25a48	Wnk4	Dlx4	Mc1r
										Cd200l1	Itpka	Smim1	Rpl21-ps15
										Coxfa4l3	Cnmd	Tox2	Cimap1c
										Cyb5r2	Kif2c	Parp11	Ccdc3
										Rarres2	Teddm3	Cdca2	Krt84
										Ugt1a1	Fbn2	Cnmd	Asic1
										Prrg4	Gli2	Myb	Hmcn1
										Clcf1	Csta3	Arxes1	Gsdmc
										Cdsn	Pcx	Pcyt2	Scgb1a1
										St3gal5	Krt16	Rab38	Krt75
										Ptcra	Pglyrp2	Lpar4	C9
										Galnt16	S100a9	Klhl38	Pitx1
										Ptgs2	Insig1	Defb3	Sox8
										Il23a	Dkk3	Mok	Defb3
										Cyp26b1	Krt19	Parpbp	Slc8a2
										Slc43a2	B3gnt8	Aurkb	Pla2g2f
										Atp1a2	Psca	Fasn	Cyp3a11
										Usp26	Zfp503	Pycr1	Phyhip
										Gdpd3	Nr3c2	Ntng1	Adig
										Smc1b	Sdk2	Chst15	Zfp108
										Itih5	Tnfaip2	Fxyd4	Gm266
										Git2	Cdh2	Msx3	H1f10
										Fcmr	Krt10	Pdrg1	Dpysl5
										Or10aa3	Acss1	Rims2	Ltb4r2
										Or8u8	Arhgap19	Oxtr	Exoc3l4
										F10	Fdps	Cdca3	Slc2a9
										Trim12a	Lrrc4	Hs3st3a1	Rasl11b
										Htr1d	Abtb3	Atp8a2	Phf19
										Asprv1	Stfa3	Idi1	Aldh3a1
										Npy1r	Izumo4	Triqk	Bpifb5
										Vmn2r76	Pkdcc	P2ry1	Tmem266
										Sox7	Hpgd	Serpinb2	Adora2a
										Rasd2	Rbp7	Dkk3	E2f8
										Nudt10	Serpinf1	Cxcr4	Tmem121
										Trpv3	Loxl3	C1rl	Agr3
										Vmn1r224	Aldh1l1	Enox1	Ccl6
										Loxl2	Dop1b	Slc2a9	Gm19005
										Traf1	Slc35f3	C8g	Tenm4
										Erich5	Adgrl1	Rspo1	Aqp5
										L1cam	Tha1	Adamts12	Tbx18
										Zfp940	Rflnb	Nlrp1a	Cox6b2
										Pgpep1l	Tcf19	Hmmr	Plk1
										Olfml1	Susd2	Kif2c	Cdc6
										Cpne5	Ly6d	Ccdc74a	Rhbg
										Serping1	A2m	Slc16a13	Hdhd3
										Plin2	Ncapg	Glyctk	Clip4
										Nlrc3	Igfbp3	Cdh2	Gjb1
										Cd8b1	Inpp5j	Gdnf	Kif22
										Prnd	Rac3	Fabp5	Bhlha15
										Unc13d	Robo2	Ctsf	Pif1
										Cntf	Papss2	Hs3st6	Pmvk
										Fmnl1	1700020L24Rik	Rai2	Doc2b
										Itpk1	Inpp4b	Slc35f3	Lefty1
										Or4a74	Wipf3	Samd5	Wnk4
										Tmem82	B3galt5	Kcnn4	Kif2c
										Eno2	Vmn1r175	Aff3	Gli2
										Fbln7	Ska1	Gpc6	Krt19
										Was	Ehd3	E2f8	B3gnt8
										Aim2	Msx3	Cenpp	Psca
										Ripor3	Slc5a9	B4galnt4	Cdh2
										Gdf15	Birc5	Zfp108	Arhgap19
										Apoc4	Megf10	Fah	Fdps
										Mgat4b	Spaar	Porcn	Rbp7
										Tspan18	Lgr6	Slc5a9	Ly6d
										Vmn1r179	Cracdl	Otulinl	Ncapg
										Kcnk4	Pdrg1	Cenpu	Inpp4b
										Ptch1	Wif1	Sulf1	Ska1
										Zswim9	Notch3	Pitx1	Slc5a9
										Aire	Itih4	Lrrc32	Birc5
										Itga2	Bub1b	Scd2	Pdrg1
										Rdh9	Tnip3	Robo2	Kcnn4
										Fgd4	Cstdc5	Kif22	Hck
										Or2v1	Maf	Lefty1	Bcam
										Zbp1	Tenm2	Sod3	H1f4
										Vmn1r16	Xrcc3	Troap	Ripk3
										Pim1	Wfdc21	Fbxl7	Rab37
										Derl3	Kcnn4	Tmem266	Pcyt2
										Ddit3	Gstt3	Trerf1	Imp4
										Fmo2	Hck	Bub1b	Ctsf
										Slc5a5	Bcam	Cers6	Vwa1
										Aspg	Stfa1	Synm	Acat1
										Cst6	Fst	Mfsd13a	Tbc1d9
										Ovgp1	Nuak1	Pthlh	Ccdc6
										Tslp	Eps8	Lmo1	Mex3b
										Sdr16c6	Fbxl7	Ppp1r3c	Ptbp2
										Tmc7	Wdr27	Gstt3	Ddo
										Unc45b	H1f4	Acat1	Lrrc14b
										Utf1	Emb	Bcam	Cpeb2
										Trpv2	Ripk3	Rnf32	Kif27
										Pik3ap1	Kif7	Pdlim4	Crp
										Or7g29	Steap4	Stk26	Atg9b
										Csrnp1	Ahcyl	Mkrn3	Zeb1
										Vwf	Rogdi	Gli2	Slc12a8
										Rpap3-ps2	Mmp13	Cfp	Or2y1
										Isg20	Trerf1	Pgap4	Vmn2r113
										Atosa	Fut9	Ccnb1ip1	Slc5a4b
										Defb47	Fignl1	Dscc1	Syne1
										Fam107b	Fbn1	S100a8	Map1b
										Slc23a1	Myl6b	Pif1	Fbxw17
										Mfap5	Rab40b	Pipox	Csf2rb
										Cidea	Tpcn2	Mcm3	Or4f14b
										Dlg1	Nsdhl	Saa1	Adra1a
										Tafa1	Defb6	H2-DMb2	Kcnh7
										Slc4a11	Adcy5	Eya4	Vmn1r227
										Xkrx	Rab37	Cfap410	Thsd1
										Mss51	H4c1	Serpinb5	Suco
										Ankrd1	Pcyt2	Tbc1d30	Sned1
										Gm527	Rgs3	Nfkbiz	Htra3
										Col22a1	Mxd3	Mbp	Mapk4
										Enkur	Pank1	Or4f14b	Rep15
										Pamr1	Imp4	Cd200l1	Or52a20
										Prxl2a	Elapor1	Thbs1	Sfta2
										Senp3	Cth	Rab17	4930486L24Rik
										Bst1	Plce1	Ccdc6	Mmp7
										Medag	Rasa3	Klhdc7a	Cacng3
										H2-Q7	Pbk	Vmn1r168	Or6c1
										Gucy1b2	Nudt6	Or2y1	Ms4a6d
										Acaa1b	Ift70a1	Or11n2	Ebf1
										Cd33	Tgfb3	Or6c1	Or1f19
										Gbp2	Depdc5	Zfand5	Vmn2r108
										Map3k1	Pcyox1l	Armc7	Lyst
										Madd	Ctsf	Ddit3	Slfn8
										Klf3	Foxn1	Crp	Gad2
										Ifrd1	Vwa1	Gucy1b2	Or11n2
										Ramp3	Acat1	Ppl	Wipf1
										Irgm1	Zfp354c	Trpv2	Sparcl1
										Pced1b	Focad	Unc13d	Chst3
										Padi4	Kif26b	Tlcd4	Cyp11a1
										Depdc7	Tbc1d9	Klf9	Clec7a
										A930011G23Rik	Irf9	Pik3ap1	Slc2a7
										Mgat3	Fnbp1l	Bdh2	Lat2
										Angptl4	Cyp2s1	Igtp	Glycam1
										Parp12	Igtp	Maneal	Unc13a
										Foxred2	Tmem116	Rapsn	Nid2
										Prr11	Cep295	Helz2	Or4a39
										Ttc9	Qser1	Armcx4	Stpg1
										Tmem52	Vmn2r27	Lhfpl4	Or4a77
										Krt18	Zfp292	Zfp865	Adtrp
										Sbsn	Nrip1	Wnt5a	Cfap53
										Rapgef4	Kcnmb2	Ly96	Gm1123
										Cwf19l1	Gcc2	Cacng3	Fam167b
										Vmn1r84	Arid4a	Tanc2	Prol1
										Slc22a4	B2m	Tm6sf1	Gbp9
										Dph7	Rdh9	Prnd	A830018L16Rik
										Kcnh6	Tasor2	Mss51	Rps2-ps8
										Hspb8	Smc6	Tcf24	Btf3l4b
										Sp140l2	Cdv3	Adrb1	Lypd10
										Helz2	Ikzf2	Apold1	Krt13
										Adgrf4	Cd8b1	Msln	Bmper
										Ppp1r15a	Cd247	Gm13889	Pcdhgc4
										Spink6	Rec114	Hspb8	Gsdmc2
										Klf9	Rab31	Kcnh6	Zfp950
										Espn	Zdhhc21	Mlf1	D630003M21Rik
										Eif1ad19	Adap2	Fnip2	Gm13285
										Tlcd4	Myo9a	Ddo	Clxn
										Pclo	Fndc3a	Stk10	Zfp40
										Il1a	Mpv17l	Zfp607b	Ucma
										Clec4a1	Zfyve28	Unc13a	Tll1
										Cfap54	Malt1	Slc5a5	Prl2c3
										Dtx4	Ccdc6	Glis3	Bfsp1
										Pm20d2	Zfp386	Npr3	Prl2c5
										Amigo2	Erbin	Pde4d	H4c4
										Nfkbiz	Usp9x	Asprv1	Prl2c2
										Rasa2	Ceacam10	Sp140l2	Pakap
										Tapbpl	Eno2	Serping1	Uox
										Ube2l6	Rasl10b	Or1f19	Msx2
										Aoc2	Smg1	Defb47	Slc9a2
										Hspb1	Prkag3	Nudt10	B4galnt2
										Psmb11	Ankrd26	Fads2b	Ecrg4
										AI182371	Or5l13	S100g	Nsl1
										Or52k2	Mob1b	Clec2h	Cit
										Wnt9a	Eif3a	Cxcl17	Capn6
										Xpnpep2	Ramp3	Dpy19l4	Pclaf
										Mxd1	Zfp37	Git2	Prr16
										Gnrh1	Usp34	Cd33	Kalrn
										Lrrc17	Rasa2	Gata2	H3c4
										Stk10	Ppp1r14d	Lrrc31	B4galt2
										Cela1	Espn	Csrnp1	Mylk
										Unc80	Ptpn7	Cyp4f39	AU021092
										C4b	Zfp808	Cdk3	Catspere2
										Pde4d	Gdf15	Pced1b	Fam81a
										Tnfrsf1b	Ly6a	Nrcam	Pi15
										Gsdma	Acsl4	Lgals3bp	Upb1
										Rapsn	Ankrd12	Armh1	Mblac2
										Bcl2l11	Ets2	Cyp2j12	Zfp78
										Pdxk	Hapln2	Mcm9	Rasgef1c
										Gcnt2	Eif2ak2	Vav1	Matk
										Tmem240	Vmn2r116	Smpd5	Zfp759
										Adgrg3	Arfgef3	Prxl2a	Ctsw
										Gbp7	Zdhhc20	Zeb1	Cenpe
										Smc5	Mex3b	Kcnh7	Prxl2b
										Acot4	AI182371	Gm9294	Hao1
										Meis2	LOC102638047	Npy1r	Fmo5
										Cdc14a	1700102P08Rik	Eif2ak3	Pou2af1
										Mmd2	Morc4	Ptbp2	Mycbp
										Mpv17l	Chrnb2	Iqcg	Pdzd11
										Igtp	Tctn1	L1cam	Slc1a2
										Cd247	Zfp1009	Bdp1	Zfp423
										Tmem40	Kcng2	Slc5a4b	Psrc1
										Aif1l	Akap7	Hpse	Dipk1b
										Klk9	Tfpi	Atg9b	Cenpn
										Svip	Defb42	Nr0b2	Smim1
										Lhx5	Ckmt2	AI182371	Parp11
										Ap3b2	Pfkfb4	Dek	Myb
										Gcc2	Efcab9	Adra1a	Lpar4
										LOC115486519	4930447C04Rik	Erich5	Mok
										Dclre1c	Gpr157	Tdrd7	Parpbp
										Adrb1	Nuak2	Tmppe	Pycr1
										Myo7a	Prr11	Enkur	Fxyd4
										Bco1	Or51k2	Vmn2r108	Cdca3
										Lamc3	Plcb4	Arl14epl	Atp8a2
										Tomt	Kitl	Fam169a	Triqk
										Alox8	Hycc2	Sfta2	P2ry1
										Mypn	Nipbl	Pgpep1l	Serpinb2
										Khdrbs2	Acbd7	Scarf1	C1rl
										Lypd5	Ptbp2	H2-Q7	Adamts12
										Vmn1r168	Ablim1	Klk7	Nlrp1a
										Lhfpl4	Fnip1	Medag	Hmmr
										Spmap1	Krt18	Or52d3	Glyctk
										Pim3	Rora	Slfn8	Fabp5
										Esd	Ppig	Cyp2e1	Cenpp
										Zmym6	Qki	Clca3a2	Fah
										Flvcr1	Ddo	Plk3	Cenpu
										Irgm2	Efcc1	Mef2b	Troap
										Tgm1	Smc3	Sparcl1	Mfsd13a
										Rccd1	Csn1s2a	Jakmip2	Pthlh
										Tfcp2	Lcor	Fgf22	Rnf32
										Asb14	Gm13378	Rep15	Pdlim4
										Prtn3	St3gal5	Ctr9	Stk26
										Krt80	Cep112	Or4a77	Mkrn3
										Areg	Akap9	Slfn10	Cfp
										Mybl1	Angptl4	Cpeb2	Ccnb1ip1
										Map2k4	Morc1	Scn8a	Dscc1
										Adprhl1	Slc39a2	Efcab2	S100a8
										Or13a18	Pggt1b	Arnt2	Mcm3
										Lgals3bp	Gem	Fam107b	Saa1
										Gm14137	Aspa	Foxq1	H2-DMb2
										Mef2b	Lrrc14b	Lhx5	Cfap410
										Ltf	Map4k5	Htra3	Serpinb5
										Parp14	Fbxo47	Acot4	Tbc1d30
										Sgip1	Lrrfip1	Clmn	Mbp
										Zdhhc20	Apold1	Krt80	Thbs1
										Tnnc1	Ankrd44	Oaz3	Klhdc7a
										E2f7	Gfod1	F10	Armc7
										Cystm1	Vmn1r84	D130043K22Rik	Ppl
										Dydc2	Hook3	Suco	Bdh2
										Sprr2b	Klf3	Wnt9a	Maneal
										Dusp5	Tbxa2r	Slc2a7	Armcx4
										Flnc	Golim4	Tnfrsf1b	Zfp865
										Gab3	Mab21l4	Dydc2	Wnt5a
										Rictor	Hspb8	Itga2	Tanc2
										Popdc3	Mgat4b	Vmn2r113	Tcf24
										Trdn	Cdkl3	Dmxl2	Gm13889
										Fam135b	Bnip3	Tbc1d9	Mlf1
										Ly96	Phip	Cdk5r1	Fnip2
										Tec	Znrf3	Parp12	Zfp607b
										Cfap20dc	Upf2	Ppp1r15a	Glis3
										Dhx58	Slc16a6	Foxred2	Npr3
										Iqcg	Cpeb2	Depdc7	Fads2b
										Rgs16	Bach1	Cntf	Cxcl17
										Kank3	Nucb2	Spag1	Lrrc31
										Vmn1r26	Tceanc2	Pou5f1	Cyp4f39
										Sqstm1	Arfgef1	Vegfa	Cdk3
										Slco5a1	Esf1	Sned1	Nrcam
										Alg13	Xkrx	Csprs	Mcm9
										Yae1d1	Kif27	Gdf15	Vav1
										Rasip1	Slc7a2	Vmn1r224	Smpd5
										Dhdh	Padi1	Mgat4b	Gm9294
										Ptpn7	Taf1	Scube2	Bdp1
										Eif2ak3	Slc15a3	Gm4962	Hpse
										Morc4	Nox4	Amigo2	Dek
										Trim36	Crp	Lce1h	Tdrd7
										Zfp936	Prxl2a	Mybl1	Fam169a
										Nsun7	Rasgrp3	Gadd45b	Scarf1
										Ablim1	Atg9b	4921536K21Rik	Or52d3
										Crct1	Or1j15	Or52k2	Fgf22
										Ifi207	Kdm7a	Slc46a2	Ctr9
										Bricd5	1700056E22Rik	Ces2b	Slfn10
										Tfpi2	Tsc22d2	Tslp	Scn8a
										Wscd2	Lta	Prr5l	Efcab2
										Zfand5	Padi4	Lyst	Arnt2
										Neil2	Cpa6	Ccdc9b	Foxq1
										Dync2i1	Or10ag54	St3gal1	Clmn
										Pfkfb3	Zeb1	Wipf1	D130043K22Rik
										Notch4	Slc12a8	Colq	Dmxl2
										Gfod1	S100g	Or4a39	Cdk5r1
										Arl4d	Scaf11	Loxl2	Spag1
										Lvrn	Thoc2l	Zbp1	Pou5f1
										Rell2	Klk7	Rpap3-ps2	Gm4962
										Plekho1	Cdc14a	Klk12	4921536K21Rik
										Oaz3	Klhl33	Sdcbp2	Slc46a2
										Tmod1	Far1	Or8u8	Ces2b
										6430548M08Rik	Utf1	Slc4a11	Ccdc9b
										Zfp660	Tmf1	Nlrc3	St3gal1
										AU018091	Vmn1r9	Gfod1	Klk12
										Septin4	Mcub	Lrrc14b	Nebl
										Krt7	Fam135b	Thsd4	Ralgps2
										Cysrt1	Clec4a1	Ero1a	Lix1
										Slc16a6	Tfcp2	Nebl	Zfp780b
										Ets2	Tet2	Ets2	Cldn34c1
										Cdv3	Chd1	4930486L24Rik	Myoz2
										Bcl2a1b	Reps2	Atf3	Syt17
										Ly6a	Pkn2	A930011G23Rik	Prex2
										Tmem184b	Rock1	Emp1	Myo6
										Cryzl2	Or2y1	Grk3	Plekha1
										Cecr2	Pibf1	Ralgps2	Fermt3
										Atp13a3	Irgm2	Slc12a8	Cers4
										Ifi203	Vmn2r113	Vmn1r227	Cilp
										Hmga1b	Gm15446	Primpol	1700019D03Rik
										Ctsl	Pals1	Elovl4	Zfp874a
										Mroh8	Pik3ap1	Lix1	Lrrc15
										Hectd4	Ccdc138	Slc2a3	Carnmt1
										Vmn2r53	Xcr1	Nipal1	Il1rl1
										Rps6kb1	Mybl1	Or10q3	Prtg
										Rnf19b	Fancm	Vwf	Or2d2b
										Nfil3	Mmrn2	Ttc9	H2-T24
										Ankrd12	Dhx58	Ndrg1	Rbfox3
										Atr	Slc5a4b	Plin2	Golga7b
										Ctla2b	Tbc1d24	Lrrn2	Klf12
										Hoxb6	Esam	LOC115486519	Rassf2
										Ehd3	Vmn2r120	Tapbpl	Slc4a8
										1700001J11Rik	Grk3	LOC102638047	Gm11425
										Vamp1	Slc17a8	Ptgs2	Mill2
										Srsf3-ps	Ifit2	Lce6a	Slco1a6
										Cdca2	Cyp26b1	Aoc2	N4bp2
										Tcf19	Aim2	Dkkl1	Ifitm1
										Gstt3	Flnc	Sox7	Fzd10
										Dsg3	Rgs16	Slc25a48	Rgs7bp
										Zfp189	Vps13a	Zfp780b	Tox3
										Map6	Tmprss11e	Rarres2	Pik3r5
										Porcn	Flvcr1	Cyp4x1	Adra2a
										Ppic	Nfkbiz	Nup62cl	Foxp2
										Sbspon	Vmn1r86	Csf2rb	Chrdl2
										Tsc2	Hormad2	St3gal5	Gm8894
										Pgap4	Or8k3b	Pamr1	Nek5
										Lmo1	Il1a	Hbegf	Armh4
										Esrrg	Agxt2	Ang2	Castor2
										Nr3c2	Als2	Esam	Uchl1
										Rrm2	Pi16	Vmn1r218	Slc47a1
										Nuak1	Rock2	Plaur	Trpm2
										Smoc1	Zfp68	Gbp2	Selp
										Rab40b	Tnfrsf1b	Fgd4	Gm21092
										Chl1	Bicd1	Cldn34c1	Slfn3
										Hsd11b1	Dlg1	Ctla2b	Rimklb
										Igfbp3	Map2k4	Crebrf	Dph1
										Cstdc6	Lgals3bp	Rnf223	Adgrl4
										Rgl1	Mgat3	Or8b40
										Zfp366	Slco5a1	Slc13a2
										Ncapg2	Zswim9	Mex3b
										Cyp2j6	She	Cyp11a1
										Flt1	Tut4	Stra6
										Plekha6	Lhfpl4	C4b
										Tpcn2	Cryzl2	Slc17a5
										Dars2	Syne1	Gadd45g
										Zfp503	Isg20	Rragd
										Rad54l	Cplane1	Syne1
										Sfrp2	Fmo2	Myoz2
										Chst15	Adrb1	Map3k8
										Tox2	Nsg2	Mboat1
										Idi1	Apoc4	Syt17
										A2m	Wscd2	Fbxw17
										Slc12a4	Gm4767	Gad2
										Aldh4a1	Tmem252	Prex2
										Plekhd1	Derl3	Kcnk4
										Cbl	Abca8b	Nlrp10
										Aasdh	Pygl	Ms4a6d
										Bub1b	Lcorl	Angptl4
										Xrcc3	Klk6	Myo6
										Lfng	Thsd4	Maff
										Edil3	Gdpd3	Sag
										Ophn1	Ccdc68	Unc80
										H2ac24	Hsf2bp	Il11
										Trerf1	Bod1l	Thsd1
										Cyp3a41a	Gins3	Herc6
										Cyp51	Tgm3	Xaf1
										Ripor2	Lpin2	Plekha1
										Cxcr4	Map1b	Fermt3
										Car11	Igsf23	Map1b
										Inka1	Unc13d	Or2c1
										Teddm3	Trim12a	Zfp660
										Macroh2a2	Vmn1r60	Plin1
										Bnc1	Sox7	Cfb
										Gjb5	Msln	Cdv3
										Slc35d3	Slc4a11	Zswim9
										H2ac23	Dennd1b	Cers4
										Gpm6b	Pde7b	B3gnt3
										Psat1	Dkkl1	Cxcl2
										Fibin	Fbxw17	Cilp
										Gart	Paxbp1	1700019D03Rik
										Pkdcc	Serping1	Xkrx
										Foxi3	Lvrn	Zfp874a
										Pbk	Ascc3	Jaml
										Elovl6	Aoc3	Slfn5
										Tgfb3	P2ry10b	Gadd45a
										Hepacam2	Csf3	Igf2bp1
										Mfsd13b	Aftph	Slc23a3
										Nrarp	Tc2n	Hmox1
										Shox2	Slfn2	Lgi1
										Msx3	Tmem170b	Parp14
										Lss	Mss51	Fcmr
										Tk1	Ifrd1	Rnf183
										Fam217b	Ddit3	Lrrc15
										Samd5	Git2	Aloxe3
										Gjc2	Tnni3k	Klk6
										Plekha4	Mmp16	Mab21l4
										Map2k6	St8sia4	Cx3cr1
										Insig1	Zmym6	Nme5
										Rhoj	Ccnc	Atp1a2
										Kntc1	Elovl4	Rgs1
										Calhm2	Zfp941	Gcm1
										Kcnma1	Depdc7	Flnc
										Maf	Serpine1	Carnmt1
										Il1r1	Arid4b	Tfpi2
										Cenpm	Nemf	Clcf1
										Dok7	Tnfrsf26	Nsg2
										Dpy19l3	Bco1	S100a3
										Unc5cl	Crybb3	Tgm3
										Wif1	Prdm5	Gpat3
										Mmab	Tcp11l1	Emilin2
										C1ra	Jmjd1c	Ifi47
										Steap4	Or52ac1	Il1rl1
										Tnfrsf18	Csf2rb	Prss27
										H2ac15	Ppfia4	Ifi203
										Mvd	Atxn3	Ankdd1b
										Crppa	Nhs	Prtg
										Saa2	Gbp2	Acaa1b
										Fads2	Itpk1	Or2d2b
										Serpinb1a	Fam107b	Lrrn4cl
										Mmp13	Mier1	Agxt2
										Antxr1	Mypn	Fbxo39
										Rflnb	Zfp991	Srgn
										Uhrf1	Emilin1	Prrg4
										Cck	Vmn2r53	Chst1
										H2ac8	Trim24	Chst3
										Myl6b	Slc25a48	Irgm2
										Ccnd1	Or4f14b	H2-T24
										Rab38	Ap3b2	Coro6
										H2ac4	Rab36	Bst2
										Krt6a	Fcgbp	Mmp24
										Gfra1	Dsc1	Slc16a14
										Col8a1	Clcf1	Rbfox3
										Vegfc	Pde3b	Slc16a10
										Adh7	Sgcd	Trim12a
										Arhgef10	Map3k1	Lonrf3
										Gpr87	Cd84	Tnfrsf9
										Gpc6	Stat2	Afp
										Jag2	Pde1c	S100a7a
										Spon2	Tmem169	Fabp4
										G0s2	Tmppe	Adam8
										Papss2	Cela1	Or5m3b
										Lgals12	Zfp933	2810459M11Rik
										Crisp1	Pced1b	Blnk
										Slc35f3	Adra1a	Golga7b
										Entrep1	Nsrp1	Cfap20dc
										Aurkb	Vmn1r168	Ankrd1
										B4galnt4	Hspa1a	Tgtp2
										Slc6a15	Plin2	Klf12
										Sparc	Gpcpd1	Rassf2
										Muc15	Xpnpep2	Or4d11
										Fasn	Ly75	Slc4a8
										Slc29a1	Prss27	Ripor3
										Cntfr	Vmn1r87	Cryba4
										Lgals2	Sdcbp2	Gm11425
										Aldh1l1	Mme	Or52a20
										Depdc1b	Or7g29	Phf21b
										Ccdc158	Nbeal1	Tmem204
										Lix1l	Ctla2b	Mx1
										Kcnn2	Zeb2	Plekhs1
										Pltp	B3gnt3	Arg1
										BC034090	Slc7a11	Sema4f
										Zfp354c	Amigo2	Rpl10a-ps2
										Chadl	Cep170	Clca3a1
										Slc2a4	Was	Soat2
										Tubb3	Rictor	Mill2
										Kif18b	Rps6kb1	Amtn
										Pradc1	Ctss	Mmd2
										Gstm7	Madd	Tie1
										Rbms3	Vmn2r63	Tmem88
										Tmod2	Notch4	Mmp7
										Foxa3	Nlrc3	Phkg1
										H2-Ab1	Atp13a3	Fosl1
										Lipa	Trim17	Spmip6
										Emb	Usp32	Slco1a6
										Fbn1	Emilin2	Phf11d
										Prkaa2	Or5b106	Cxcl10
										Slc16a13	Kcnh7	Slc24a2
										Wap	Vmn1r227	Lat2
										Zfp442	Bche	Angpt2
										Ppp1r3c	Invs	Foxr1
										Ltb4r1	Thsd1	Tmem252
										Sox11	Or13j1	N4bp2
										Pcdh7	Hsd3b2	Oas1b
										Pald1	Psd3	Gm14137
										Cnn1	Cavin4	Ifitm1
										Dclk2	Tlcd4	Fzd10
										Ntrk2	Rapgef4	Rgs7bp
										H4c16	Suco	Plat
										Pik3r3	H2-Q7	Mapk4
										Msi1	Serac1	Syt10
										Ntng1	Tapbpl	Trpv3
										Adgrb1	Dclre1c	Rtp4
										Lrrc26	Ms4a6c	Elmod1
										Elapor1	Tfpi2	Cacng7
										Tgfb1i1	Or1o1	4930438A08Rik
										Pglyrp2	Or10ag58	Tox3
										Slc1a3	Or13a25	Il23a
										Celsr1	Fli1	Alpk2
										Fut1	Zfp940	Gprc5a
										Sulf1	Fcmr	Ccr5
										Ptn	Nptx2	Stpg1
										Adgrl1	Or2c1	Osgin1
										B3galt5	Zfp936	Tcp11l1
										H2bc21	Cfb	Slc45a3
										Apol10b	Dcn	Rptn
										Rftn1	Sned1	B3gnt7
										9330159F19Rik	Cidea	S100a2
										Hsd11b2	Slc38a11	Pik3r5
										Casq2	Ptpn21	Prol1
										Sapcd2	Plcxd1	Fcgbp
										Sema3b	Slc45a3	Car6
										Acacb	Tarm1	Adra2a
										Pcx	Car5a	Errfi1
										Slc25a35	Zbp1	Pwwp3b
										Rpl36a-ps1	Sprr2g	Zfand2a
										Apobec2	Cdk15	Clec7a
										Synm	Htra3	Nxpe3
										Zfp174	Marchf7	Slamf1
										Sema5a	Chst1	Fgg
										Trnp1	Mapk4	Foxp2
										H3c3	Slc23a1	Chrdl2
										Col4a4	Gm15644	Degs2
										Defb6	Zfp605	Lamc3
										Dapl1	Ifi47	Kcne4
										Pid1	Smc5	Or13j1
										Cth	Vmn2r95	Svop
										Htr1b	Rep15	Mgat3
										Ces2g	Pcdh17	Ebf1
										Dlg4	Or52a20	Il6
										Krt14	Sfta2	Padi1
										Bahcc1	Zfp488	Zfp936
										Fbxl7	Cyp2j12	Ifi27l2a
										H2bc9	Ccdc141	Fsd2
										Adhfe1	Kcne4	Cyp26b1
										Pimreg	Prnd	AU018091
										E2f2	Iqcg	Amy1
										Lama3	Zfp811	Slfn4
										Nsg1	Rhox8	Glycam1
										Ckmt1	Tbce	Gm8894
										H4c3	4930486L24Rik	Slc43a2
										Dlx4	Plk3	Zfp583
										Epha7	Ubash3a	Nxf7
										Enox1	Popdc3	Or52ac1
										Ccnd2	Tdrd12	Kif27
										Hs3st6	Mmp7	Cnga3
										Tenm2	Itga2	Pcdh17
										Scd2	Fcer1g	4930524B15Rik
										Ripply1	Krt4	Sectm1b
										Lzts1	Dlgap1	Clec3b
										Hey1	Hsp90aa1	Il1rapl2
										Serpinf1	Nxf7	Cd93
										Sod3	Cacng3	Oas2
										Pcdh19	Hbegf	Cdh19
										Cnmd	Irf8	Krt26
										Mcm10	Ankdd1b	Ddx60
										Id4	Ktn1	Mmrn2
										Anks6	Calhm5	Nek5
										Lacc1	Lims2	Ccdc184
										Rims2	Nup62cl	1810065E05Rik
										Extl1	Kcnrg	Fcgr1
										Acss1	Vmn2r97	Galnt15
										Adamtsl3	Ptcra	Bicd1
										Loxl3	Klf9	Armh4
										Tex14	Lrrn4cl	Castor2
										Nexn	Erich5	Isg15
										Vmn1r175	Loxl2	Uchl1
										Fbp1	Tnfrsf19	Tmem71
										Wfdc5	Ankrd1	Cfap53
										Tgfbi	Or6c1	Ednrb
										Dlx5	2810459M11Rik	Peg10
										Srl	Rpap3-ps2	Cpne9
										Fam83d	Ms4a6d	Bglap3
										Nqo1	Ccdc83	Csf1r
										Sox2	Rab17	Nos2
										Vegfd	Mboat1	Cdkn1c
										Arxes1	Emp1	1110002E22Rik
										Gad1	Trim34b	Krt4
										Foxi1	Fbln7	Mybph
										H3c6	Arhgap31	Mysm1
										H3c15	Ebf1	Krt73
										Lrrc32	Arl14epl	Psors1c2
										Ydjc	Spmip6	Cmpk2
										Eva1a	Map3k8	Oas1a
										Chn2	Abcb4	Sp100
										Ctnnd2	Gm45871	Hbb-bt
										Rps6kl1	Atrx	Gabra2
										Prrg3	Exph5	Atp12a
										Foxa2	Inhbe	Orm2
										Pou2af3	Washc4	Slc26a9
										Inka2	Abcd2	A830018L16Rik
										Megf10	C4b	Oas1g
										5530400C23Rik	Slc2a3	Slc47a1
										Hmgn2-ps	Mdh1b	Slc7a10
										Ccl8	Rapsn	Foxj1
										Fbn2	Zic1	Ifi44
										Syn2	Gadd45b	Igsf11
										Ccdc74a	Zfp382	Sprr2b
										Spaar	Hmox1	Fam167b
										Rasa3	Galnt15	Nid2
										M1ap	Cfap91	Irf7
										Dzip1l	Chrnb4	Plcxd2
										Aff3	Nme5	Cdh5
										Susd2	Gm57858	Iigp1
										Trbc2	Cxcr2	Pla2g2e
										Etv5	Trpv2	Icam2
										Pipox	Rgs4	Bmp4
										Igfbp5	Dusp2	Vmn1r1
										H2ac11	Adam8	Il1b
										Gpr156	Ifi203	Ifit1
										Rbp2	S100a7a	Oasl2
										Col11a1	Prrg4	LOC671917
										Cers6	Oaz3	Plac8
										Fads1	Or8u8	Hsd17b2
										Col9a2	Atf3	Adm
										Lipt2	Atr	Trpm2
										Mia	Scube2	Mapk8ip2
										Cdhr1	Alox8	Tchh
										Dlk2	Parp14	Acp7
										Stac	Gpat3	Cldn4
										Abat	Il24	Prr9
										Pf4	Stac3	Ankrd33b
										Ptpru	Ttc9	Cd4
										Ces2f	Zfp660	Prss22
										Rgr	Csprs	Cpm
										Cdkl5	Vmn2r79	Selp
										Aldh1a1	Vmn1r224	Ccl4
										Krt6b	Or1f19	Gm4240
										Ugt8a	Mef2b	Adtrp
										Angpt1	Gm14496	Scgb2b27
										C8g	Defb47	Hfm1
										Slc9a9	Primpol	Inhbe
										Ndn	Gucy1b2	Krtap13-1
										Hpgds	Vmn2r108	Tchhl1
										Otulinl	Orm2	Cep295nl
										Dkk3	Vmn2r59	C3ar1
										Rai2	Vmn1r81	Ccdc168
										Shisa8	Gm5141	Lypd8l
										Zfp493	Asb14	Acot5
										H3c8	Vmn1r85	Cldn5
										Bcl11b	Rnf223	Heg1
										Cdhr4	Osgin1	Apon
										Igsf10	Ndrg1	Cd68
										Aifm3	Cfap20dc	1600014C23Rik
										Hp	Sag	Gm21092
										Gramd2a	Lyst	Apol9a
										Fzd9	Bmp4	Wnt7a
										Arxes2	Arhgef38	Mak
										Ms4a6b	Nr0b2	Magea9
										Col8a2	Kcnh6	Rbakdn
										Igfbp2	Ecm2	Myct1
										Atp6v1b1	Gata2	Prl3d3
										Klhl38	F12	Trim30a
										Ppp1r14c	Aoc2	Krtap3-2
										Stfa2	Blnk	Emcn
										Ppp1r3f	Sp140l2	Sh2d4b
										Runx3	Slfn8	Apol9b
										Gdnf	Coro6	Syt13
										Ndp	Asb2	Dusp2
										Col7a1	Thoc2	Slfn3
										Tril	Serpini1	Mx2
										Krt15	Or4g17	Tnfaip6
										Mxd3	Mybph	Ifit3
										Fbln1	Nol8	Gm1123
										Frem2	Degs2	Rimklb
										Tas1r1	Epha5	S1pr1
										Cd177	AU018091	Phf11b
										Adora2b	Herc6	Zic1
										Tnip3	Serpinc1	Muc13
										Oxtr	Crebrf	Gpa33
										Boc	Nlrp10	Krtap2-20
										Lrr1	Cntf	Gbp3
										Rspo1	Ptgs2	Plvap
										Gm715	Slc43a2	H2-Aa
										Dsc3	Dppa5a	Serpinb9e
										St8sia6	Rragd	Prl7b1
										H4c11	Lamc3	Crnn
										H3c2	Nipal1	Iigp1c
										Vwc2	Grik5	Ifit3b
										Fam181b	Slfn5	Or6x1
										Tmem229a	Stra6	Krt27
										Flrt1	Soat2	Hba-a1
										Ephb1	Mpeg1	Oasl1
										Plch2	Chat	Usp18
										Lpar3	Slc17a5	Aicda
										Rnf144a	Alpk2	Lyg1
										Adamts8	Panx2	Gvin1
										H2bc3	Meox1	Dph1
										Gm44502	Il23a	Ccl5
										Luzp2	Or8b40	Rsad2
										Klf15	Upp1	Gbp9
										1110032F04Rik	Atosa	Pyy
										Chad	Gad2	Krtap3-3
										Clec2e	Gm527	Sox17
										Serpinb3b	Cx3cr1	Chct1
										Ppp2r2b	Foxj1	Adgrl4
										Mn1	Or11n2	Efhd1
										Krt1	Usp44	Pdk4
										Gli1	Greb1l	Muc4
										Hey2	Lum	Krt28
										Cdkn2a	Gm14137	Krtap8-1
										H4c14	Cyp4x1	Rgs5
										Exo1	Cys1	Csn2
										Rnf150	Krt73	Calcb
										Krt9	Dpy19l4	Idi2
										Fat2	Il6	Scgb1b27
										Aldh1a7	Plaur	Ttn
										H4c6	Nfam1	Krt25
										Epdr1	F830016B08Rik	Prl2a1
										H3c1	4930524B15Rik	Oas3
										Mroh4	Ang2	Btf3l4b
										Eya4	Psmb11	Rps2-ps8
										Stmn2	Wipf1	Adat3
										Dram1	C5ar1	H2ac18
										Emid1	1810065E05Rik
										Acta1	Or4k6
										Kcns1	Gadd45a
										Robo2	Pde4d
										Plaat1	Adamts9
										2310057J18Rik	C3ar1
										Gucy1b1	Zfand2a
										H2ac20	Magea9
										Slc34a2	Vmn1r6
										Wnt10b	Vegfa
										Svopl	Gbp7
										Rab3il1	Tomt
										Wnt10a	9930111J21Rik2
										Smr2	Trpc1
										Trpv6	S100a3
										Acta2	Il11
										Nckap5	6430548M08Rik
										H4c2	Car6
										H4c18	Pik3c2a
										Ntrk3	Fank1
										Cbr2	Mroh8
										Colgalt2	Sparcl1
										Camp	Maff
										Serpinb12	Muc13
										Adra1d	Fosl1
										H2bc14	1110002E22Rik
										Fgf8	Khdrbs2
										Krt5	Chst3
										Gucy1a1	Slc24a2
										H2bc11	Pak5
										Cldn2	Pwwp3b
										Kank4	Atp1a2
										H2bc8	Fgd4
										H1f3	Scrn1
										Ceacam20	Nsun7
										Mrgprf	Trpv3
										Olfml2a	Colq
										Myl9	Or10q3
										H3c7	Galnt16
										Col17a1	Npy1r
										Tox	Gadd45g
										Gm94	Slc26a9
										Postn	Cyp11a1
										H2bc7	Medag
										Hs3st3a1	1700109H08Rik
										Eda	Iigp1c
										Slc26a7	Rnf180
										Adamts3	Rtp4
										Ttyh1	Foxred2
										Vsnl1	Vmn1r218
										Lbhd2	Fabp4
										Hs6st2	Cryba4
										Irx4	4930438A08Rik
										Pdf	Gprc5a
										Ces2e	Apon
										Ptprv	Samd11
										H3c13	Ccdc184
										Scrg1	Or10aa3
										H2ac7	Dydc2
										Flrt2	Tslp
										Cyp26a1	Phkg1
										Serpinb6c	Errfi1
										H2bc12	Plin1
										H1f5	Or4a74
										H2bc18	Fgl2
										H2ac13	Plcxd2
										Wnt3a	Mndal
										H60c	Gcm1
										Lef1	Lonrf3
										Serpinb10	Jakmip2
										Cyp7b1	Cdh9
										Kcne3	Vmn2r76
										Col2a1	Sycp1
										Gsg1l	Vmn1r1
										Otud7a	Srgn
										H2ac21	Coxfa4l3
										Slc6a4	Nedd1
										Rgs17	Aox4
										Matn4	Ero1a
										Atp6v0a4	Ly96
										Gal3st4	Afp
										Ces1h	Trim30b
										Lgi2	Or13a18
										H1f1	Tnfrsf23
										Ces1f	Or8b53
										2300002M23Rik	Clec7a
										H4c12	Plac8
										Krt77	Ccr1
										Trp73	Or2v1
										Slitrk6	Plekhs1
										Tnfaip8l3	Strip2
										Msc	Slc2a7
										Sostdc1	Olfml1
										H2bc22	Plat
										Tmem213	Fsd2
										Slc27a2	Prr5l
										H2ac22	Unc45b
										Prr27	Sema3e
										H3c11	Vmn2r56
										H2ac12	Smc1b
										H2bc13	Xaf1
										Ces1g	Rnf183
										H2bc23	Thbs4
										H2bc15	Bcl6b
										H2ac18	Gzmm
										Gm15500	Icam2
											Clec2h
											Lat2
											Tmc2
											Arg1
											Cyp2e1
											Bglap3
											Vmn2r112
											Lgi3
											Eid3
											Slc16a10
											Vmn1r55
											Cd4
											Rptn
											Cnga3
											Spmap2l
											Krtap2-20
											Pcsk1n
											Esm1
											Glycam1
											Bst2
											Atp2b4
											Igsf11
											Foxr1
											Cd36
											Or5m3b
											Unc13a
											Clca3a2
											Vmn1r16
											Vmn2r117
											Sp100
											Slc16a14
											Tmem71
											Dpp6
											Vmn1r184
											Kcnk4
											Or52d13
											Stap1
											Nid2
											Clec3b
											Phf11d
											Slamf1
											Cdkn1c
											Cmpk2
											Acp7
											Syt13
											Plvap
											Cpne9
											Slfn4
											Amtn
											Atp12a
											Heg1
											H2-M9
											Oas1b
											Cacng7
											Zfp583
											Or4a39
											Armh1
											Or2h1b
											Acot4
											Rhag
											Nrip3
											Psors1c2
											Igf2bp1
											Vwf
											Oas1a
											Cpm
											Lce6a
											Kbtbd12
											Stpg1
											Ankrd33b
											B3gnt7
											Pdk4
											Tchh
											Ifit1bl1
											Gbp6
											Ifi27l2a
											Or52k2
											Or4a77
											Ptgds
											Tnfrsf9
											Oasl1
											Rbakdn
											Ovgp1
											Tgtp2
											Cxcl2
											Slc9b1
											Cep295nl
											Lipc
											Or4d11
											Or5b124
											Trim43b
											Rhox4b
											Isg15
											Angptl7
											Hsd17b2
											Kcnv1
											Irf7
											Lrrc74b
											Rttn
											Adtrp
											Tchhl1
											Sectm1b
											Cldn4
											Fhad1
											Csf1r
											Lypd8l
											H2-Aa
											Prg4
											Apol9b
											Syt10
											Prss22
											Lyg1
											Ccdc168
											Ptpn22
											Cd200l1
											Enkur
											Col20a1
											Txk
											Cpn1
											Cyth4
											Svop
											Slc7a10
											S1pr1
											Ica1l
											Ifi207
											Cldn5
											Fbxo39
											Cfap53
											Abi3bp
											Gja4
											Or1r1
											Mysm1
											Ccl3
											Tnfaip6
											Ackr1
											Ifi44
											Ccdc13
											Scgb2b27
											Hfm1
											Ccr5
											Il1rapl2
											Slc23a3
											Eya1
											Rgs1
											Cd68
											Prl3d3
											Or6x1
											Cdh19
											Zfp981
											Gm1123
											Mapk8ip2
											Fam167b
											Pramel4
											Crnn
											Trim30a
											Sema4f
											Chct1
											Aicda
											Cxcl10
											Gimap6
											Fcgr1
											Ifit3
											Idi2
											Clca3a1
											Sox17
											Mmd2
											Gm4240
											LOC671917
											Prol1
											Ednrb
											Oas2
											Gm6136
											Rpl10a-ps2
											Oas1g
											Emcn
											Ifit1
											Iigp1
											Oasl2
											Gbp9
											Adm
											Krt26
											Il1b
											Prr9
											Tmt1b
											Nos2
											Pou2f2
											Mx1
											Mx2
											Cdh5
											Ncf4
											Ccl5
											Hbb-bt
											Acot5
											Krtap3-3
											A830018L16Rik
											Apol9a
											Krt28
											Cd93
											Krt25
											Efhd1
											Cracd
											Mak
											Mc1r
											Phf11b
											F10
											Sh2d4b
											Serpinb9e
											Scgb1b27
											Ccl4
											Usp18
											Muc4
											A3galt2
											Krtap8-1
											Krt27
											Myct1
											Oas3
											Pyy
											Gbp3
											Prl2a1
											Gpa33
											Peg10
											Ifit3b
											Rgs5
											Csn2
											Ddx60
											Gvin1
											Hbb-b1
											Rsad2
											Impg2
											Ttn
											H2ac18
											Chia1
											Rps2-ps8
											Btf3l4b
											Rpl21-ps15
